# Glucocorticoid and adrenergic receptor distribution across human organs and tissues: a map for stress transduction

**DOI:** 10.1101/2022.12.29.520757

**Authors:** Sophia Basarrate, Anna S. Monzel, Janell Smith, Anna Marsland, Caroline Trumpff, Martin Picard

**Author notes:** Address correspondence to Martin Picard, 1051 Riverside Dr. Kolb 4, Picard Lab New York, NY 10032.

## Abstract

**Objective:** Psychosocial stress is transduced into disease risk through energy-dependent release of hormones that affect target organs, tissues, and cells. The magnitude of the physiological stress responses reflects both systemic levels of these hormones and the sensitivity of target tissues to their effects. Thus, differential expression of receptors across organs likely contributes to stress transduction. Here we provide a quantitative whole-body map of glucocorticoid and adrenergic receptor expression.

**Methods:** We systematically examined gene expression levels for the glucocorticoid receptor (GR), α- and β-adrenergic receptors (AR-α1B, AR-α2B AR-β2, and AR-β3), across 55 different organs using the Human Protein Atlas dataset. We also leveraged the Human Proteome Map and MitoCarta3.0 data to examine receptor protein levels and, given the energy-dependence of the stress response, the link between stress hormone receptor density and mitochondrial pathways. Finally, we tested the functional interplay between GR activation and AR expression in living human cells.

**Results:** The GR was expressed ubiquitously across all investigated organ systems. Immune tissues and cells expressed the highest GR RNA and protein levels. In contrast, AR subtypes showed lower and more localized expression patterns. Co-regulation was found between GR and AR-α1B, as well as between AR-α1B and AR-α2B. In human fibroblasts, activating the GR selectively increased AR-β2 (3.6-fold) and AR-α1B (2.2-fold) expression, confirming their interaction. Consistent with the energetic cost of stress responses, GR and AR expression were positively associated with the expression of key mitochondrial pathways.

**Conclusion:** Our results provide a cartography of GR and AR expression across the human body. Tissue-specific stress hormone receptor expression patterns could make specific organ systems more responsive to the sustained, energetically expensive, neuroendocrine signaling pathways triggered by chronic psychosocial stress.
