## Supplemental Tables for "Glucocorticoid and adrenergic receptor distribution across human organs and tissues: a map for stress transduction"

### Sheet: Supplemental Table 1
Supplemental Table 1. Gene expression of selected stress hornone receptors across human tissues (RNA abundance in normalized transcripts per million [nTPM])
	Tissue	GR	AR-α1B	AR-α2B	AR-β2	AR-β3	Total		Color Code
	Liver	40.1	11.5	7.1	14.3	0	73			Central Nervous System
	White matter	29.9	5.5	2.5	7.1	21.8	66.8			Immune System
	Adipose tissue	35.7	3.2	5.7	19.7	0.2	64.5			Digestive System
	Skeletal muscle	45.4	0.7	6.5	11.8	0	64.4			Reproductive System
	Bone marrow	49.8	0	0.9	12.6	0.2	63.5			Striated Muscle
	Placenta	47.3	0.3	0.8	10	2.9	61.3			Anabolic Tissue
	Lung	32.2	4	0.5	19.7	0.1	56.5			Glandular Tissue
	Tongue	40.5	0.7	5.1	8.7	0	55			Other
	Spleen	24.7	11.7	8.7	7.9	0	53
	Breast	25.8	1.9	3	18.8	0.3	49.8
	Thymus	40.4	0.1	0.2	2.7	0	43.4
	Skin	20.6	0.8	1.7	20.1	0	43.2
	Esophagus	25.9	0.3	0.7	15.2	0.1	42.2
	Cerebral cortex	26.1	8.1	2.8	4.3	0.8	42.1
	Medulla oblongata	20	4.2	1.8	5.5	9.2	40.7
	Cerebellum	33.8	0	1.4	4.6	0.4	40.2
	Heart muscle	24.4	1.9	6.4	6.7	0	39.4
	Basal ganglia	19.6	12.5	1.7	4.2	0.9	38.9
	Ovary	21.3	2.9	1.7	0.9	11.8	38.6
	Thalamus	21.6	5.2	2.4	6.2	2.3	37.7
	Parathyroid gland	34.1	0.5	0.5	2.2	0	37.3
	Pons	19.2	4.6	1.6	7.5	3.4	36.3
	Cervix	19.9	0.4	1.5	13.6	0.2	35.6
	Tonsil	27.5	0.3	0.1	6	0	33.9
	Midbrain	17.7	7.2	1.6	4.6	2.2	33.3
	Fallopian tube	19	3	3	4.1	4.1	33.2
	Urinary bladder	18.4	0.4	2.5	6.9	4.7	32.9
	Hypothalamus	21.5	3.2	1.8	3.6	2.5	32.6
	Prostate	19.9	0.6	1.4	9.1	0.8	31.8
	Lymph node	25.8	1.2	0.2	4.1	0.1	31.4
	Amygdala	17.4	2.3	1.5	3.9	6	31.1
	Choroid plexus	22.3	0	4.4	1.9	1.4	30
	Smooth muscle	24	0.4	0.7	3.8	1	29.9
	Thyroid gland	25.8	1.5	1.3	1	0	29.6
	Hippocampal formation	16.1	6.3	1.2	4.8	0.8	29.2
	Stomach	16.2	0.7	2.2	7.5	2.1	28.7
	Kidney	19.3	4	4.2	1.1	0	28.6
	Gallbladder	21.3	0.5	0.6	3.8	1.7	27.9
	Appendix	22.8	0.3	0.3	3.3	0.4	27.1
	Vagina	16.1	0.6	1.8	7.3	0.4	26.2
	Spinal cord	18.5	0	1.2	4.9	0.7	25.3
	Endometrium	19	1	2	2.4	0.7	25.1
	Small intestine	18.2	1.4	2.7	2.2	0.6	25.1
	Olfactory bulb	13.7	7.4	0.9	2.4	0.3	24.7
	Seminal vesicle	20.2	0.7	1.5	1.5	0	23.9
	Salivary gland	16.3	0.3	2.2	4.2	0	23
	Duodenum	19.4	0.4	0.3	1.9	0.2	22.2
	Epididymis	13.8	1.5	3.8	1.7	1.1	21.9
	Colon	13.7	0.6	2.3	2.3	1.6	20.5
	Rectum	14.7	0.3	0.3	2.9	0.2	18.4
	Pituitary gland	16.3	0.6	0.5	0.3	0	17.7
	Adrenal gland	11.9	1.8	2.1	1.7	0	17.5
	Pancreas	14.8	0.4	0.8	1.2	0	17.2
	Testis	11.2	0.2	1.6	0.5	0	13.5
	Retina	9.6	0.5	0	0.6	0.1	10.8
Data from GTEx and HPA via Human Protain Atlas (https://www.proteinatlas.org/about/download)
Glucocorticoid and adrenergic receptors distribution across human organs and tissues: a map for stress transduction
Basarrate S, Monzel AS, Smith J, Marsland A, Trumpff C, Picard M

### Sheet: Supplemental Table 2
Supplemental Table 2. Protein abundance of selected stress hormone receptors across human tissues (normalized transcripts per million, nTPM)
	Tissue	GR	AR-α1B	AR-α2B	AR-β2	Total		Color Code
	CD8 Cells	15.6036	0	0	1.2491	16.8527			Central Nervous System
	Monocytes	13.2798	3.36435	0	0	16.6441			Immune System
	CD4 Cells	14.6863	0	0	0	14.6863			Digestive System
	NK Cells	10.5927	0	0	0	10.5927			Reproductive System
	B Cells	8.89524	0	0	0	8.89524			Glandular Tissue
	Adult Frontal Cortex	3.88668	0	1.48035	0	5.36704			Other
	Adult Testis	4.83151	0	0	0	4.83151
	Adult Retina	1.2222	0	0	1.2222	2.44439
	Adult Pancreas	2.24232	0	0	0	2.24232
	Adult Liver	1.83054	0	0	0	1.83054
	Placenta	1.69879	0	0	0	1.69879
	Adult Rectum	1.62896	0	0	0	1.62896
	Adult Gallbladder	1.43354	0	0	0	1.43354
	Adult Ovary	1.31605	0	0	0	1.31605
	Adult Spinal Cord	1.16884	0	0	0	1.16884
	Adult Prostate	1.14747	0	0	0	1.14747
	Platelets	0	0	0	0	0
	Adult Colon	0	0	0	0	0
	Adult Heart	0	0	0	0	0
	Adult Lung	0	0	0	0	0
	Adult Adrenal	0	0	0	0	0
	Adult Esophagus	0	0	0	0	0
	Adult Urinary Bladder	0	0	0	0	0
	Adult Kidney	0	0	0	0	0
Data from http://www.humanproteomemap.org/index.php
Glucocorticoid and adrenergic receptors distribution across human organs and tissues: a map for stress transduction
Basarrate S, Monzel AS, Smith J, Marsland A, Trumpff C, Picard M
